# Oleic acid differentially affects *de novo* lipogenesis in adipocytes and hepatocytes

**DOI:** 10.1101/2023.10.04.560581

**Authors:** Hannah B. Castillo, Sydney O. Shuster, Lydia H. Tarekegn, Caitlin M. Davis

## Abstract

Lipogenesis is a vital but often dysregulated metabolic pathway. We report super-resolution multiplexed vibrational imaging of lipogenesis rates and pathways using isotopically labelled oleic acid and glucose as probes in live adipocytes and hepatocytes. These findings suggest oleic acid inhibits *de novo* lipogenesis (DNL), but not total lipogenesis, in hepatocytes. No significant effect is seen in adipocytes. These differential effects may be due to alternate regulation of DNL between cell types and could help explain the complicated role oleic acid plays in metabolism.
