## Supplemental Tables for "Oleic acid differentially affects *de novo* lipogenesis in adipocytes and hepatocytes"

### Sheet: Table S3. Huh7 Live
Totals for live		Live OA fed	Live OA fed	Live OA fed	Live OA fed	Live OA fed	Live BSA vehicle fed	Live BSA vehicle fed	Live BSA vehicle fed	comparing OA treated to vehicle at each time point
	time(h)	2H OA /12C=O average	2H OA /12C=O error	13C=O/12C=O average	13C=O/12C=O error	N	13C=O/12C=O average	13C=O/12C=O error	N	t.test
	24	0.191753	0.0284519	0.0784544	0.0276233	14	0.170746	0.0499589	12	0.00270534
	48	0.178167	0.0334351	0.173227	0.0400368	14	0.443629	0.0857804	12	0.000307393
	72	0.172972	0.0356986	0.350734	0.0659016	14	0.662015	0.0859099	11	0.0325845
All live cells
OA fed
	2H OA /12C=O							13C=O/12C=O
timepoint (h)	average	median	standard deviation	S.E.M	size			average	median	standard deviation	S.E.M	size
24	0.267087	0.251157	0.164645	0.00434633	1435			0.0510159	0.0584247	0.109019	0.00287791	1435
24	0.193526	0.157392	0.179806	0.00209715	7351			0.0487811	0.050853	0.201036	0.00234477	7351
24	0.0569766	0.0300297	0.0834612	0.00114794	5286			-0.00426159	-0.00189616	0.0605061	0.000832215	5286
24	0.211598	0.178881	0.165995	0.00375616	1953			0.0500836	0.046886	0.11166	0.00252666	1953
24	0.0775514	0.0523302	0.0929573	0.00160105	3371			0.205317	0.197564	0.15058	0.0025935	3371
24	0.190838	0.204006	0.0707164	0.000912413	6007			0.0879548	0.0752405	0.156729	0.00202218	6007
24	0.212199	0.203908	0.100185	0.00212248	2228			0.1509	0.16367	0.106587	0.00225811	2228
24	0.131565	0.0847198	0.194219	0.00502478	1494			0.0366592	0.0143355	0.179249	0.00463749	1494
24	0.202049	0.19253	0.123609	0.00155462	6322			0.133868	0.130403	0.118716	0.00149307	6322
24	0.200981	0.178875	0.152568	0.00191248	6364			0.0704955	0.0629481	0.0871973	0.00109305	6364
24	0.283648	0.281835	0.0618703	0.000838231	5448			0.0269254	0.0363383	0.0697725	0.000945292	5448
24	0.185408	0.173055	0.084052	0.00115749	5273			0.0338472	0.0391673	0.0636996	0.000877219	5273
24	0.226731	0.223518	0.0635241	0.000935697	4609			0.109393	0.0984676	0.131977	0.001944	4609
24	0.244388	0.241929	0.0669146	0.00104503	4100			0.0973832	0.100455	0.0754196	0.00117786	4100
48	0.0648738	0.0310683	0.105292	0.00184581	3254			0.0477981	0.0305091	0.127205	0.00222996	3254
48	0.234551	0.233215	0.130635	0.0017676	5462			0.19763	0.19809	0.240456	0.00325356	5462
48	0.196293	0.189259	0.126746	0.00291774	1887			0.182368	0.186832	0.151873	0.00349619	1887
48	0.1595	0.153951	0.10819	0.00263096	1691			0.352923	0.395429	0.189683	0.00461272	1691
48	0.147235	0.0883043	0.20203	0.00306247	4352			0.130108	0.118056	0.241867	0.00366634	4352
48	0.145992	0.105469	0.156811	0.00265363	3492			0.276522	0.242981	0.236935	0.00400952	3492
48	0.0807061	0.0392731	0.141439	0.00153865	8450			0.053293	0.0127535	0.173306	0.00188532	8450
48	0.0895095	0.070019	0.0860972	0.00126572	4627			0.219904	0.192126	0.171272	0.00251789	4627
48	0.290984	0.270124	0.141287	0.0044479	1009			0.0678206	0.0704828	0.102751	0.00323474	1009
48	0.211682	0.187755	0.180455	0.00236481	5823			0.116177	0.0833491	0.157876	0.00206891	5823
48	0.131958	0.0746089	0.19779	0.00460225	1847			0.17543	0.18786	0.172925	0.00402368	1847
48	0.241364	0.230715	0.11896	0.00151104	6198			0.195619	0.206285	0.146719	0.00186363	6198
48	0.226236	0.198948	0.14332	0.00165946	7459			0.245845	0.242558	0.133117	0.00154132	7459
48	0.273459	0.270255	0.0849008	0.00116708	5292			0.163742	0.156689	0.118796	0.00163303	5292
72	0.178083	0.115885	0.192855	0.00586567	1081			0.137756	0.0876244	0.199017	0.00605309	1081
72	0.151298	0.125436	0.134289	0.00143381	8772			0.258586	0.230852	0.240716	0.00257013	8772
72	0.218187	0.190327	0.160995	0.00461494	1217			0.487918	0.477422	0.204855	0.0058722	1217
72	0.246555	0.241302	0.11667	0.00251499	2152			0.367432	0.335722	0.310324	0.00668952	2152
72	0.152292	0.0915958	0.209093	0.00348489	3600			0.196424	0.157144	0.32247	0.0053745	3600
72	0.0639745	0.0449047	0.0739351	0.00221121	1118			0.100863	0.0822229	0.13979	0.00418077	1118
72	0.0956265	0.0776397	0.100654	0.00338537	884			0.490031	0.424504	0.346679	0.0116601	884
72	0.151226	0.135518	0.121947	0.0017947	4617			0.3747	0.36085	0.237056	0.00348876	4617
72	0.12097	0.082659	0.131431	0.00285047	2126			0.296171	0.26644	0.2864	0.00621143	2126
72	0.214622	0.154008	0.184206	0.00228515	6498			0.427483	0.349788	0.293505	0.00364104	6498
72	0.181864	0.163456	0.129665	0.00143165	8203			0.518569	0.501668	0.270299	0.00298441	8203
72	0.214885	0.196843	0.124699	0.00135985	8409			0.449532	0.402761	0.270228	0.00294685	8409
72	0.274854	0.261702	0.0968583	0.00128157	5712			0.203366	0.190433	0.100326	0.00132746	5712
72	0.157171	0.139997	0.0918051	0.00118431	6009			0.601441	0.594414	0.224905	0.00290134	6009
BSA vehicle fed								13C=O/12C=O
timepoint (h)								average	median	standard deviation	S.E.M	size
24								0.207866	0.202566	0.288	0.0118467	591
24								0.199754	0.176079	0.38113	0.00826593	2126
24								0.120076	0.108611	0.208534	0.003072	4608
24								0.153885	0.151119	0.119782	0.00321627	1387
24								0.239538	0.202679	0.224327	0.00531258	1783
24								-0.0330005	-0.0382925	0.184304	0.00259274	5053
24								0.112535	0.0994004	0.161724	0.00355116	2074
24								0.227708	0.208332	0.175128	0.00376641	2162
24								0.228356	0.211137	0.123903	0.00231	2877
24								0.190226	0.169507	0.205094	0.00333058	3792
24								0.231262	0.233265	0.131091	0.00269448	2367
48								0.558098	0.570531	0.335676	0.012323	742
48								0.663577	0.668469	0.185029	0.00653766	801
48								0.599064	0.578738	0.263551	0.00645888	1665
48								0.101234	0.0691616	0.311136	0.00877224	1258
48								0.378845	0.356665	0.302675	0.00567759	2842
48								0.199277	0.129373	0.478602	0.00553639	7473
48								0.742324	0.743173	0.294641	0.0092574	1013
48								0.341992	0.272568	0.38546	0.00759609	2575
48								0.464138	0.494288	0.393774	0.00928909	1797
48								0.61299	0.657462	0.332035	0.00503026	4357
48								0.0859818	-0.00315045	0.307864	0.0047213	4252
48								0.576028	0.545606	0.273873	0.00458048	3575
72								0.197378	0.0997644	0.372504	0.00699607	2835
72								-0.093091	-0.143487	0.338054	0.00198723	20581
72								0.794141	0.769291	0.452976	0.010967	1706
72								0.958321	0.658451	1.1601	0.0276214	1764
72								0.108033	0.0760311	0.291115	0.00469053	3852
72								1.35255	1.32406	0.34864	0.00620105	3161
72								0.890504	0.813373	0.571525	0.0103368	3057
72								0.87657	0.661311	0.77032	0.0123161	3912
72								0.873725	0.871663	0.289933	0.00479376	3658

### Sheet: Table S4. Huh7 Fixed
Totals for fixed		Fixed OA fed	Fixed OA fed	Fixed OA fed	Fixed OA fed	Fixed OA fed	Fixed BSA vehicle fed	Fixed BSA vehicle fed	Fixed BSA vehicle fed	comparing OA treated to vehicle at each time point
	time(h)	2H OA /12C=O average	2H OA /12C=O error	13C=O/12C=O average	13C=O/12C=O error	N	13C=O/12C=O average	13C=O/12C=O error	N	t.test
	24	0.361667	0.0709746	0.0756228	0.039712	12	0.189527	0.126784	12	0.00304662
	48	0.408194	0.174532	0.138891	0.0562549	16	0.540944	0.3499	12	5.59007e-05
	72	0.387438	0.0761251	0.270928	0.135926	16	0.827216	0.278792	11	2.73487e-08
All fixed cells
OA fed
	2H OA /12C=O							13C=O/12C=O
timepoint (h)	average	median	standard deviation	S.E.M	size			average	median	standard deviation	S.E.M	size
24	0.323446	0.29594	0.200187	0.00333738	3598			0.131824	0.133233	0.0635433	0.00105935	3598
24	0.408584	0.312944	0.3672	0.00872065	1773			0.0470406	0.0443463	0.11838	0.0028114	1773
24	0.340583	0.330682	0.144914	0.00280239	2674			0.127299	0.127104	0.0550111	0.00106382	2674
24	0.282977	0.238838	0.197769	0.00503962	1540			0.103863	0.104375	0.0648185	0.00165173	1540
24	0.346987	0.329987	0.160022	0.0029119	3020			0.0563552	0.0628652	0.0718618	0.00130766	3020
24	0.372108	0.322502	0.255252	0.00542476	2214			0.0678762	0.0566799	0.0763349	0.00162231	2214
24	0.421737	0.411685	0.168879	0.00266323	4021			0.108672	0.122467	0.135088	0.00213034	4021
24	0.277808	0.25981	0.164976	0.00234298	4958			0.0149834	0.0261691	0.066647	0.000946515	4958
24	0.312678	0.272457	0.198791	0.002979	4453			0.0765151	0.0728254	0.0410496	0.000615153	4453
24	0.405941	0.38905	0.16479	0.0027106	3696			0.0572961	0.0565993	0.036491	0.000600232	3696
24	0.415945	0.39872	0.189898	0.00266329	5084			0.036297	0.0412897	0.0526772	0.000738788	5084
24	0.431208	0.430313	0.115678	0.003131	1365			0.0794519	0.0821657	0.0525672	0.00142282	1365
48	0.371335	0.340902	0.209908	0.00373528	3158			0.219826	0.206897	0.110521	0.00196671	3158
48	0.350777	0.30145	0.214319	0.00380056	3180			0.213963	0.189634	0.124096	0.00220062	3180
48	0.399301	0.389984	0.151184	0.00321378	2213			0.204305	0.208898	0.0509678	0.00108344	2213
48	0.391531	0.367795	0.152701	0.00326376	2189			0.155228	0.153982	0.0794807	0.00169879	2189
48	0.332903	0.285709	0.229053	0.00277401	6818			0.186022	0.16971	0.128364	0.00155458	6818
48	0.387975	0.382415	0.121116	0.00189175	4099			0.150274	0.124404	0.167075	0.00260959	4099
48	0.336814	0.329574	0.0835415	0.00113382	5429			0.15613	0.153961	0.1069	0.00145084	5429
48	0.310501	0.277792	0.176977	0.00311542	3227			0.112918	0.108678	0.0653879	0.00115106	3227
48	0.360304	0.309382	0.258401	0.00534979	2333			0.106713	0.108739	0.0723048	0.00149696	2333
48	0.296141	0.284672	0.124855	0.00231173	2917			0.10563	0.108672	0.062977	0.00116604	2917
48	0.315089	0.274992	0.209939	0.00442589	2250			0.104111	0.10616	0.141049	0.00297357	2250
48	0.495241	0.411651	0.357706	0.00442422	6537			0.0758634	0.0632499	0.131495	0.00162638	6537
48	0.248267	0.236249	0.115408	0.00146485	6207			0.0769727	0.0812275	0.0473167	0.000600584	6207
48	0.577176	0.509618	0.380257	0.00588998	4168			0.137931	0.115155	0.19388	0.00300309	4168
48	0.407493	0.398504	0.164903	0.00263819	3907			0.0861727	0.109137	0.165885	0.0026539	3907
48	0.95025	0.895215	0.567135	0.00952528	3545			0.1302	0.126302	0.157991	0.00265353	3545
72	0.492015	0.404823	0.398988	0.00633315	3969			0.592452	0.51249	0.455164	0.00722483	3969
72	0.515281	0.487635	0.24271	0.00387161	3930			0.476698	0.483594	0.251955	0.00401908	3930
72	0.352608	0.332663	0.171963	0.00349133	2426			0.337444	0.315994	0.28911	0.00586972	2426
72	0.339076	0.33596	0.107401	0.00199369	2902			0.258869	0.254767	0.102596	0.00190451	2902
72	0.373122	0.372357	0.0719853	0.000901226	6380			0.31023	0.270219	0.268469	0.00336111	6380
72	0.315445	0.278287	0.217625	0.00560227	1509			0.286624	0.273542	0.170293	0.00438381	1509
72	0.405382	0.377799	0.221323	0.00425307	2708			0.30461	0.2862	0.180251	0.00346381	2708
72	0.417289	0.413656	0.0730941	0.00124552	3444			0.125996	0.116096	0.157995	0.00269222	3444
72	0.390211	0.363175	0.186212	0.00203077	8408			0.274066	0.273052	0.147487	0.00160845	8408
72	0.441972	0.405847	0.220163	0.00411322	2865			0.264429	0.247923	0.170679	0.00318873	2865
72	0.382742	0.374717	0.157033	0.00260745	3627			0.222659	0.24816	0.143311	0.0023796	3627
72	0.404781	0.384144	0.186973	0.00333349	3146			0.264234	0.251616	0.174808	0.00311661	3146
72	0.383256	0.381868	0.123164	0.0016345	5678			0.237755	0.224595	0.16813	0.00223125	5678
72	0.315296	0.290714	0.182629	0.00226873	6480			0.105914	0.101359	0.0688385	0.000855153	6480
72	0.31187	0.291381	0.151951	0.00250585	3677			0.115342	0.117725	0.063455	0.00104645	3677
72	0.358664	0.357578	0.133883	0.00172198	6045			0.157531	0.171379	0.079651	0.00102446	6045
BSA vehicle fed								13C=O/12C=O
timepoint (h)								average	median	standard deviation	S.E.M	size
24								0.168207	0.167086	0.102525	0.00199313	2646
24								0.185267	0.177385	0.0854676	0.00148197	3326
24								0.25653	0.259267	0.188886	0.00469872	1616
24								0.275975	0.233971	0.285046	0.00463015	3790
24								-0.0621837	-0.060867	0.356518	0.0115548	952
24								0.192834	0.215129	0.114804	0.0021727	2792
24								0.193529	0.20329	0.173544	0.00456378	1446
24								0.378627	0.353455	0.360785	0.00708512	2593
24								0.289719	0.265541	0.17733	0.00371213	2282
24								0.206933	0.180377	0.172294	0.00511864	1133
24								0.0965483	0.0595424	0.132909	0.00414129	1030
24								0.0923343	0.102953	0.375612	0.00669137	3151
48								0.624942	0.648587	0.471735	0.0116522	1639
48								0.14325	0.125189	0.112242	0.00481675	543
48								0.76325	0.756691	0.502529	0.0114537	1925
48								0.437683	0.426541	0.31626	0.00640119	2441
48								0.180023	0.171231	0.119921	0.00192002	3901
48								0.25238	0.259084	0.104134	0.00169532	3773
48								0.432029	0.481519	0.346319	0.00877109	1559
48								0.588142	0.552393	0.410415	0.0107117	1468
48								1.35583	1.22677	1.11415	0.0222209	2514
48								0.820472	0.85055	0.390911	0.0137014	814
48								0.438361	0.43334	0.146422	0.00499295	860
48								0.454963	0.399968	0.336497	0.0119193	797
72								0.859163	0.845771	0.364268	0.0076983	2239
72								1.21426	1.15389	0.641726	0.0221285	841
72								1.07133	1.04605	0.577477	0.0155339	1382
72								0.928593	0.871124	0.44813	0.014396	969
72								0.773683	0.550914	0.861099	0.0292445	867
72								0.84414	0.804675	0.501173	0.0136453	1349
72								0.565526	0.540532	0.459204	0.00866731	2807
72								0.538355	0.449159	0.488557	0.00835782	3417
72								0.794623	0.691829	0.541712	0.0118239	2099
72								0.461696	0.394984	0.385126	0.00960118	1609
72								1.04801	1.05615	0.221271	0.0065737	1133

### Sheet: Table S7. Diff 3T3-L1 Live
Totals for live		Live OA fed	Live OA fed	Live OA fed	Live OA fed	Live OA fed	Live BSA vehicle fed	Live BSA vehicle fed	Live BSA vehicle fed	comparing OA treated to vehicle at each time point
	time(h)	2H OA /12C=O average	2H OA /12C=O error	13C=O/12C=O average	13C=O/12C=O error	N	13C=O/12C=O average	13C=O/12C=O error	N	t.test
	24	0.0341971	0.0286495	0.254	0.134	7	0.359	0.088	8	0.0861101
	48	0.092658	0.068	0.465	0.227	7	0.606	0.238	8	0.258296
	72	0.0521177	0.0386123	0.701	0.16	11	0.609	0.168	10	0.201915
All live cells
OA fed
	2H OA /12C=O							13C=O/12C=O
timepoint (h)	average	median	standard deviation	S.E.M	size			average	median	standard deviation	S.E.M	size
24	0.0576323	0.0496319	0.067132	0.000839872	6389			0.292705	0.320128	0.206301	0.00258098	6389
24	0.0417176	0.0338511	0.0518406	0.000427414	14711			0.252504	0.291795	0.252548	0.0020822	14711
24	0.0842459	0.072564	0.0599745	0.000419607	20429			0.280952	0.285551	0.196476	0.00137463	20429
24	0.0113674	0.00737634	0.0369238	0.000303563	14795			0.287335	0.224194	0.458314	0.00376796	14795
24	0.00787043	0.00584757	0.0412384	0.000521379	6256			0.011832	0.0760516	0.276299	0.00349326	6256
24	0.0143754	0.0166218	0.0215276	0.000197968	11825			0.453418	0.501636	0.302869	0.00278519	11825
24	0.0221706	0.0309761	0.0431599	0.000512034	7105			0.199622	0.29395	0.312531	0.00370776	7105
48	0.0455766	0.0385988	0.071552	0.000788143	8242			0.466498	0.336977	0.336977	0.0037118	8242
48	0.0416929	0.0458673	0.0701433	0.00145345	2329			0.176399	0.217986	0.257373	0.00533307	2329
48	0.162336	0.10287	0.228945	0.0022235	10602			0.297164	0.272591	0.422281	0.00410117	10602
48	0.144587	0.0635909	0.275856	0.00341502	6525			0.351966	0.326388	0.382733	0.00473811	6525
48	0.180941	0.152072	0.175616	0.0014766	14145			0.793702	0.809208	0.346369	0.00291231	14145
48	0.0153002	0.012435	0.0360352	0.000299183	14507			0.434059	0.404502	0.389202	0.00323137	14507
48	0.0581735	0.0525796	0.0688237	0.000555355	15358			0.733705	0.704783	0.36893	0.00297699	15358
72	0.0263965	0.0244478	0.0404684	0.000409734	9755			0.933367	0.931132	0.565539	0.00572597	9755
72	0.0391947	0.0341051	0.0473522	0.000379754	15548			0.734903	0.798338	0.383828	0.00307821	15548
72	0.0374225	0.034768	0.0395855	0.000253498	24385			0.833547	0.826077	0.447152	0.00286347	24385
72	0.0366935	0.0363076	0.0385498	0.00031333	15137			0.447262	0.505135	0.258623	0.00210207	15137
72	0.08325	0.0477349	0.149382	0.00104815	20312			0.737629	0.690666	0.619499	0.00434674	20312
72	0.0641579	0.0598875	0.0807787	0.000449659	32272			0.841114	0.915366	0.3965	0.00220714	32272
72	0.131139	0.106154	0.138353	0.00101917	18428			0.695361	0.679114	0.36916	0.00271941	18428
72	0.101501	0.0854997	0.105808	0.00041193	65977			0.735511	0.753414	0.310711	0.00120965	65977
72	0.0216865	0.0174501	0.049951	0.000582323	7358			0.675081	0.716878	0.427202	0.00498027	7358
72	0.0153274	0.0132695	0.0316724	0.000297607	11326			0.411326	0.448733	0.400057	0.00375909	11326
72	0.016525	0.0174077	0.0175654	0.000153493	13096			0.670144	0.684501	0.210773	0.00184181	13096
BSA vehicle fed								13C=O/12C=O
timepoint (h)								average	median	standard deviation	S.E.M	size
24								0.374529	0.378644	0.388939	0.00458274	7203
24								0.390772	0.352779	0.382222	0.00407658	8791
24								0.405619	0.418637	0.227432	0.00186263	14909
24								0.410796	0.412469	0.368257	0.00375109	9638
24								0.284862	0.289016	0.270789	0.00222235	14847
24								0.233021	0.24725	0.203852	0.00189837	11531
24								0.4898	0.447577	0.430977	0.00331924	16859
24								0.282822	0.286163	0.275069	0.00206	17830
48								0.630712	0.607387	0.559229	0.00725477	5942
48								0.430464	0.415459	0.275763	0.00206242	17878
48								0.594369	0.602722	0.334405	0.0041294	6558
48								0.873309	0.798956	0.726132	0.00591683	15061
48								0.248875	0.254558	0.209144	0.00146559	20364
48								0.395869	0.404518	0.374969	0.00259496	20880
48								0.898947	0.938379	0.416536	0.00415995	10026
48								0.777925	0.748415	0.509562	0.00452609	12675
72								0.395923	0.388126	0.323203	0.002769	13624
72								0.674909	0.662783	0.308105	0.00160504	36849
72								0.759819	0.792434	0.418993	0.0044759	8763
72								0.714326	0.76148	0.383047	0.00310335	15235
72								0.548816	0.552335	0.551928	0.00308779	31950
72								0.84452	0.880001	0.403891	0.00284155	20203
72								0.534398	0.564202	0.495428	0.00612107	6551
72								0.355303	0.380963	0.297331	0.00359484	6841
72								0.507388	0.475696	0.362985	0.00471211	5934
72								0.752516	0.800028	0.482052	0.00404258	14219

### Sheet: Table S8. Diff 3T3-L1 Fixed
				Total for fixed
					Fixed OA fed	Fixed OA fed	Fixed OA fed	Fixed OA fed	Fixed OA fed	Fixed BSA vehicle fed	Fixed BSA vehicle fed	Fixed BSA vehicle fed	comparing OA treated to vehicle at each time point
				time(h)	2H OA /12C=O average	2H OA /12C=O error	13C=O/12C=O average	13C=O/12C=O error	N	13C=O/12C=O average	13C=O/12C=O error	N	t.test
				24	0.113	0.072	0.147	0.076	11	0.138	0.061	8	0.775433
				48	0.101	0.054	0.333	0.169	11	0.37	0.191	9	0.683815
				72	0.106	0.059	0.43	0.157	13	0.526	0.262	9	0.294381
				All fixed cells
				OA fed
					2H OA /12C=O							13C=O/12C=O
				timepoint (h)	average	median	standard deviation	S.E.M	size			average	median	standard deviation	S.E.M	size
				24	0.151679	0.136756	0.0932192	0.000542495	29527			0.256374	0.247323	0.18516	0.00107755	29527
				24	0.151998	0.143549	0.0848675	0.000927694	8369			0.101381	0.0986194	0.128512	0.00140478	8369
				24	0.270853	0.247025	0.165559	0.00218732	5729			0.126876	0.148393	0.156785	0.00207141	5729
				24	0.159477	0.133411	0.127424	0.00128306	9863			0.170919	0.16643	0.130336	0.00131238	9863
				24	0.083388	0.0649634	0.0769862	0.000598431	16550			0.15831	0.144508	0.136822	0.00106355	16550
				24	0.0895062	0.074688	0.0709523	0.000443296	25618			0.120526	0.163361	0.197573	0.0012344	25618
				24	0.142693	0.119185	0.110074	0.00128515	7336			0.291515	0.286499	0.164999	0.00192642	7336
				24	0.0122753	0.0101968	0.00956057	9.01459e-05	11248			0.123875	0.116582	0.0854915	0.000806093	11248
				24	0.0525373	0.0426964	0.0415912	0.000339409	15016			0.144386	0.159627	0.149135	0.00121703	15016
				24	0.0734929	0.0563284	0.0697618	0.00113243	3795			0.0986541	0.106113	0.204643	0.00332193	3795
				24	0.0542321	0.0428748	0.0484998	0.000825715	3450			0.0246457	0.020892	0.148529	0.00252873	3450
				48	0.190783	0.180989	0.101847	0.00121212	7060			0.307281	0.334756	0.251638	0.00299484	7060
				48	0.109941	0.1007	0.058449	0.000422017	19182			0.230988	0.223679	0.155201	0.00112059	19182
				48	0.089643	0.0792128	0.0542732	0.00036984	21535			0.273027	0.277033	0.130037	0.000886121	21535
				48	0.134468	0.124068	0.084387	0.00101006	6980			0.238698	0.239283	0.17092	0.00204581	6980
				48	0.145129	0.144293	0.0552415	0.000902211	3749			0.327387	0.313453	0.164223	0.00268211	3749
				48	0.0511799	0.0401656	0.0424191	0.000324482	17090			0.560241	0.479636	0.468347	0.00358259	17090
				48	0.0679565	0.0526106	0.0568736	0.000315974	32398			0.585895	0.519815	0.395372	0.00219658	32398
				48	0.167763	0.159363	0.0741705	0.000509573	21186			0.259441	0.257301	0.112907	0.000775702	21186
				48	0.0199323	0.016245	0.015797	0.000200364	6216			0.186595	0.17938	0.158977	0.00201641	6216
				48	0.0796021	0.0744534	0.0435503	0.000505	7437			0.586871	0.593018	0.169021	0.00195994	7437
				48	0.0555027	0.0500479	0.0272394	0.000282734	9282			0.104602	0.123813	0.0878004	0.00091133	9282
				72	0.190783	0.181094	0.097452	0.000835952	13590			0.487619	0.503456	0.160501	0.00137679	13590
				72	0.145051	0.141461	0.0676969	0.000406847	27687			0.71522	0.713002	0.241025	0.00144852	27687
				72	0.204415	0.203385	0.0640778	0.000440858	21126			0.318369	0.330723	0.133868	0.000921018	21126
				72	0.08426	0.0797795	0.0436723	0.000397613	12064			0.33878	0.369059	0.198355	0.00180591	12064
				72	0.128785	0.120269	0.0728042	0.000407625	31900			0.488327	0.49232	0.262395	0.00146913	31900
				72	0.0633192	0.0455908	0.0589095	0.000476286	15298			0.468845	0.456726	0.295135	0.00238618	15298
				72	0.129234	0.108762	0.109698	0.00125094	7690			0.467218	0.465538	0.332636	0.00379321	7690
				72	0.163087	0.160192	0.0548002	0.000613414	7981			0.28462	0.293425	0.151271	0.00169327	7981
				72	0.0708447	0.0656388	0.0413681	0.000537929	5914			0.632334	0.636662	0.213733	0.00277927	5914
				72	0.0372393	0.0306062	0.0282184	0.000187922	22548			0.600499	0.598335	0.360102	0.00239813	22548
				72	0.0689364	0.0636011	0.0357651	0.000401805	7923			0.241349	0.252642	0.114789	0.0012896	7923
				72	0.0280903	0.0225317	0.0228847	0.00031515	5273			0.265597	0.245893	0.213415	0.00293898	5273
				72	0.0589045	0.0501465	0.0469374	0.000584077	6458			0.286943	0.272257	0.194434	0.00241949	6458
				BSA vehicle fed
				timepoint (h)								average	median	standard deviation	S.E.M	size
				24								0.13462	0.145139	0.0830236	0.00069314	14347
				24								0.0595434	0.0791239	0.0827548	0.000702423	13880
				24								0.150064	0.137456	0.157602	0.00216482	5300
				24								0.129031	0.113618	0.169183	0.000768832	48423
				24								0.240288	0.238194	0.170768	0.00107775	25106
				24								0.200491	0.204804	0.148685	0.000963759	23801
				24								0.104735	0.123374	0.114648	0.00117429	9532
				24								0.0839403	0.0881978	0.123388	0.00348577	1253
				48								0.613156	0.60195	0.283398	0.00241551	13765
				48								0.434643	0.411955	0.283713	0.00219577	16695
				48								0.542122	0.555811	0.268287	0.00143254	35074
				48								0.534561	0.551676	0.326055	0.00238575	18678
				48								0.235799	0.244196	0.146953	0.0017356	7169
				48								0.424787	0.47361	0.253909	0.0027508	8520
				48								0.096718	0.112204	0.119419	0.00093859	16188
				48								0.354834	0.372073	0.212124	0.00187244	12834
				48								0.0962489	0.111344	0.0916159	0.000873047	11012
				72								0.63757	0.659236	0.338406	0.00317169	11384
				72								0.386163	0.380579	0.162707	0.00163354	9921
				72								0.415319	0.370303	0.333231	0.00246756	18237
				72								0.462337	0.479008	0.221061	0.00118488	34808
				72								0.279884	0.280006	0.131178	0.000913713	20611
				72								0.409974	0.405168	0.0928035	0.00083539	12341
				72								0.300923	0.292672	0.238219	0.00167065	20332
				72								0.742156	0.71181	0.522654	0.00474728	12121
				72								1.09611	1.06	0.534405	0.00545169	9609

### Sheet: Table S9. LD analysis
Time point: 48 hours
BSA vehicle fed
13C G + BSA	Set	Number	Diameter1	Diameter2	Diameter3	Diameter4	Diameter5	Diameter6	Diameter7	Diameter8	Diameter9	Diameter10	Diameter11	Diameter12	Diameter13
Cell1	608	3	2.731	2.491	2.088
Cell2	608	5	1.888	2.866	2.661	2.465	2.289
Cell3	608	10	3.399	2.954	2.344	2.002	2.61	2.02	3.433	1.843	1.449	2.428
Cell4	608	4	1.373	2.133	1.266	0.554
Cell5	608	4	2.844	2.499	1.843	1.433
Cell6	608	3	2.499	2.334	2.661
Cell7	608	5	2.002	2.5	2.398	2.198	1.661
Cell8	608	6	2.088	3.378	2.768	1.868	1.543	1.966
Cell9	608	7	1.996	3.228	2.283	2.02	2.002	2.15	2.15
Cell10	608	4	1.996	1.696	2.002	2.303
Cell11	614	7	2.465	1.373	1.761	3.023	3.407	1.638	1.373
Cell12	614	6	1.689	1.843	2.933	2.917	2.428	1.843
Cell13	614	11	2.169	2.06	2.71	2.39	2.11	1.638	1.539	1.535	1.679	1.945	2.254
Cell14	614	5	2.066	1.924	1.535	2.155	1.535
Cell15	614	5	2.088	2.428	1.661	2.002	1.661
Cell16	614	5	2.954	2.462	2.171	2.049	1.924
Cell17	614	7	1.969	2.474	3.253	1.303	1.977	2.21	2.047
Cell18	614	6	1.382	1.966	2.476	2.198	1.849	1.535
Cell19	614	10	1.956	2.895	2.476	2.15	3.29	2.073	1.854	2.3	1.694	1.788
Cell20	614	8	2.137	2.247	1.788	2.088	1.912	1.641	1.666	1.426
Cell21	703	5	2.499	1.988	1.651	1.346	1.144
Cell22	703	4	1.882	2.047	1.126	1.228
Cell23	703	7	2.459	2.254	1.74	1.704	1.888	1.694	1.437
Cell24	703	5	2.171	1.996	1.696	2.02	1.751
Cell25	703	1	2.682
Cell26	703	4	2.11	2.152	2.764	2.088
Cell27	703	5	2.462	2.5	2.133	2.721	2.002
Cell28	703	3	2.171	1.382	2.06
Cell29	703	10	2.61	2.182	1.717	2.02	1.543	1.996	1.751	1.632	2.088	2.139
Cell30	703	4	2.11	2.584	1.868	2.21
	average number	5.63333	average diameter	2.09675
	standard deviation	2.35597	standard deviation	0.495777
		t-tests	number	0.000478912
		t-tests	diam	1.54108e-09
Time point: 48 hours
OA fed
2HOA + 13CG	Date	Number	Diameter1	Diameter2	Diameter3	Diameter4	Diameter5	Diameter6	Diameter7	Diameter8	Diameter9	Diameter10	Diameter11	Diameter12	Diameter13
Cell1	608	15	3.165	2.917	2.308	2.15	1.797	2.283	2.182	1.996	2.615
Cell2	608	8	2.016	2.088	2.214	2.622	1.831	1.831	2.108	2.088
Cell3	608	14	2.289	2.693	1.651	2.261	2.108	1.888	1.651	1.295	1.448
Cell4	608	16	1.899	2.481	3.532	2.344	1.966	2.002	2.542	2.5	2.002	2.139	2.682	2.651	2.344
Cell5	608	5	3.48	2.396	2.474	3.389	1.942
Cell6	608	10	3.522	2.474	2.057	2.669	3.575	1.433	1.854	2.252	2.108	1.942
Cell7	608	7	3.839	3.048	2.236	2.303	1.954	1.238	2.457
Cell8	608	10	2.895	2.088	1.888	2.047	2.785	1.854	1.737	2.176	2.205	1.433
Cell9	608	7	2.91	3.044	3.522	2.785	1.843	1.942	2.693
Cell10	608	7	2.057	2.252	2.289	3.884	1.688	2.047	2.252
Cell11	614	6	5.23	3.866	2.682	2.303	2.198	2.283
Cell12	614	6	3.264	2.606	2.398	1.854	1.688	2.176	2.047
Cell13	614	16	2.15	2.984	2.159	2.559	2.899	2.478	2.844	2.027	1.942	2.334	1.619	2.047
Cell14	614	8	2.267	2.398	3.382	2.768	2.615	2.831	2.823	2.615
Cell15	614	17	2.726	3.277	3.113	2.976	2.254	2.61	2.969	2.047	2.465	2.928
Cell16	614	18	2.416	2.824	3.594	2.534	2.567	3.18	1.679	1.522	1.791
Cell17	614	18	2.155	2.476	1.855	2.885	2.682	2.155	1.661	2.831	1.966
Cell18	614	11	2.384	2.139	2.428	2.403	2.768	1.855	2.236	3.571	2.686	2.155
Cell19	614	5	3.118	2.661	3.333	2.261	3.237
Cell20	614	2	4.365	3.884
Cell21	703	2	5.111	5.111
Cell22	703	5	4.132	4.039	2.344	2.182	2.823
Cell23	703	7	2.476	2.686	1.996	2.897	2.389	2.398	3.368
Cell24	703	4	3.975	2.474	2.205	2.669
Cell25	703	5	2.047	3.071	2.661	3.071	2.252
Cell26	703	13	2.624	2.642	2.481	2.344	1.874	2.398	2.624	2.236	2.532
Cell27	703	12	2.324	2.462	1.654	1.942	2.049	2.049	2.139	2.324	2.457
Cell28	703	7	2.542	3.571	2.344	2.981	2.384	2.615	2.428
Cell29	703	7	2.661	3.178	1.433	2.388	2.465	1.888	2.088
Cell30	703	8	7.597	6.331	3.992	3.307	2.764	3.206	2.764	1.535
	average number	9.2			average diameter	2.54641
	standard deviation	4.72265			standard deviation	0.776492
	t-tests	number	0.000478912
	t-tests	diam	1.54108e-09
